# Sequencing 1206 genomes reveals origin and movement of *Aedes aegypti* driving increased dengue risk

**DOI:** 10.1101/2024.07.23.604830

**Authors:** Jacob E. Crawford, Dario Balcazar, Seth Redmond, Noah H. Rose, Henry A. Youd, Eric R. Lucas, Rusdiyah Sudirman Made Ali, Ashwaq Alnazawi, Athanase Badolo, Chun-Hong Chen, Luciano V. Cosme, Jennifer A. Henke, Kim Y. Hung, Susanne Kluh, Wei-Liang Liu, Kevin Maringer, María Victoria Micieli, Evlyn Pless, Aboubacar Sombié, Sinnathamby N. Surendran, Isra Wahid, Peter A. Armbruster, David Weetman, Carolyn S. McBride, Andrea Gloria-Soria, Jeffrey R. Powell, Bradley J. White

## Abstract

The number of dengue cases worldwide has increased ten-fold over the past decade as *Aedes aegypti*, the primary vector of this disease, thrives and expands its distribution, revealing limitations to current control methods. To better understand how *Ae. aegypti* evolved from a forest dwelling, generalist species to a highly anthropophilic urban species and the impact of contemporary gene flow on the future of dengue control, we sequenced 1,206 genomes from mosquitoes collected at 74 locations around the globe. Here we show that after evolving a preference for humans in the Sahel region of West Africa, the origin of the fully domesticated, anthropophilic subspecies *Ae. aegypti aegypti* (*Aaa*) occurred in the Americas during the Atlantic Slave Trade era and was followed by its explosive expansion around the globe. In recent decades, *Aaa* has invaded coastal Africa, the ancestral home range, introducing insecticide resistance mutations and an affinity for human hosts. Evidence of back-to-Africa migration is found in regions with recent dengue outbreaks, raising concern that global movement of *Aaa* could increase transmission risk of arboviruses including dengue in urban Africa. These data provide a platform to further study this important mosquito vector species and underscore developing complexity in the fight to limit the spread of dengue, Zika, and chikungunya diseases.
