## Supplementary material for "Sequencing 1206 genomes reveals origin and movement of *Aedes aegypti* driving increased dengue risk": TableS4.Population_Sample_Information

### Sheet: TableS4.Population_Sample_Infor
Label	State	Country	Region	code	Number of starting samples	Final number of samples after filtering	Collection year	Latitude	Longitude	Number of Males	Number of Females	Sex unknown	Collection_Notes
Pazar		Turkey	Middle East	TUR	20	20	2015	40.2668	36.2326	10	9	1	Larvae sent for sequencing.
Jeddah		Saudi Arabia	Middle East	JED	25	25	2012 and 2018	21.2854	39.2376	2	23	0	egg papers. would say that in general I did use about 3-4 egg papers from each location. I used to set up several larval trays and pick the pupae from them; The larval for Jeddah and Mecca were collected from different breeding sites in 2018 (Barrels, buckets water coolers water containers .... etc) from more than 25 district
Mecca		Saudi Arabia	Middle East	MEC	20	20	2018	21.3891	39.8579	0	20	0	The larval for Jeddah and Mecca were collected from different breeding sites in 2018 (Barrels, buckets water coolers water containers .... etc) from more than 25 district
Taiwan		Taiwan	Asia	TAI	19	19	2018	23.6978	120.961	9	10	0	Adults from dedicated trapping
Bangkok		Thailand	Asia	BGK	20	20	2013	13.7563	100.502	10	10	0	Larvae collected after mass egg hatching of eggs from field.
Cebu_City		Philippines	Asia	CBC	24	24	2013	10.3157	123.885	23	1	0	multiple larval sites
HoChiMinh		Vietnam	Asia	VTN	20	20	2013	10.8231	106.63	10	10	0	Larvae harvested from F1 generation eggs.
Sulawesi Forest		Indonesia	Asia	SLWF	16	16	2017	-3.6688	119.974	6	10	0	Larvae sampled from 16 different containers in four locations
Sulawesi Urban		Indonesia	Asia	SLWU	18	18	2017	-5.14767	119.433	7	11	0	Larvae sampled from 19 different containers in seven locations
Jaffna		Sri Lanka	Asia	JFA	16	16	2018	9.6615	80.0255	5	11	0	Larvae collected from numerous sites and reared to adults
Karachi		Pakistan	Asia	PAK	16	16	2014	24.8425	67.0298	11	5	0	Collection info unknown. DNA sent for sequencing.
Cairns		Australia	Pacific	AUS	19	19	2015	-16.9186	145.778	10	9	0	Larvae collected after mass egg hatching of eggs from field.
Tahiti		French Polynesia	Pacific	TAH	20	20	2017	-17.6797	-149.407	12	8	0	Larvae sent for sequencing.
Clovis	CA	USA	North America	CLO	18	18	2018	36.7289	-119.826	0	18	0	Adults from surveillance program
Los Angeles	CA	USA	North America	LAX	20	20	2019	34.0386	-118.312	20	0	0	Adults from surveillance program
Coachella Valley	CA	USA	North America	COA	20	20	2019	33.7558	-116.362	9	11	0	Larval collecitons, two larvae each from 10 locations
Maricopa County	AZ	USA	North America	MAZ	23	23	2015	33.2918	-112.429	10	13	0	Adults from surveillance program
Las Cruces	NM	USA	North America	CRU	18	18	2017	32.3489	-106.743	4	14	0	Adults collected using a mix of gravid traps and sentinel traps.
Roswell	NM	USA	North America	ROS	19	19	2017	33.4375	-104.556	8	11	0	Adults collected from 6 gravid traps.
New Orleans	LA	USA	North America	NOLA	17	17		29.9549	-90.1318	9	8	0	Adults from surveillance program
Miami	FL	USA	North America	MIA	19	19		25.7617	-80.1918	13	6	0	Unknown
Amacuzac		Mexico	North America	MEX	23	23	2016	18.6004	-99.3701	1	21	1	egg papers. would say that in general I did use about 3-4 egg papers from each location. I used to set up several larval trays and pick the pupae from them
Dominica North		Dominica	Caribbean	DOMN	5	5	2016	15.6081	-61.4429	5	0	0	egg papers. would say that in general I did use about 3-4 egg papers from each location. I used to set up several larval trays and pick the pupae from them
Roseau		Dominica	Caribbean	DOMR	20	20	2016	15.3114	-61.3789	17	3	0	egg papers. would say that in general I did use about 3-4 egg papers from each location. I used to set up several larval trays and pick the pupae from them
Playa		Puerto Rico	Caribbean	PLY	16	16	2019	18.3337	-66.665	8	8	0	Adults from surveillance program
Ponce		Puerto Rico	Caribbean	PON	16	16	2019	18.3337	-66.665	8	8	0	Adults from surveillance program
St. Croix		USVI	Caribbean	STX	20	20	2017	17.7058	-64.8585	10	10	0	Adults from dedicated trapping
Trinidad		Trinidad	Caribbean	TRI	20	20	2014	10.3757	-61.2336	8	12	0	Larvae sent for sequencing.
Cali		Colombia	South America	COL	17	17		4.57087	-74.2973	10	7	0	Larvae and adults sent for sequencing
Porto Velho	Rondônia	Brazil	South America	POR	19	19		-8.76116	-63.9004	19	0	0	Unknown
Manaus	Amazonas	Brazil	South America	MAN	20	20		-3.11903	-60.0217	20	0	0	Unknown
Santarem		Brazil	South America	SAN	18	18	2012	-2.45063	-54.7009	6	12	0	larvae from multiple sites
Sao Luiz	Maranhão	Brazil	South America	SLU	20	20		-2.52116	-44.2488	20	0	0	Unknown
Lagarto	Sergipe	Brazil	South America	LAG	20	20		-10.9196	-37.6734	20	0	0	Unknown
Jacobina		Brazil	South America	JAC	20	20	2013	-11.1817	-40.5121	5	15	0	Unknown
Palmas	Tocantins	Brazil	South America	PAL	20	20		-10.2491	-48.3243	20	0	0	Unknown
Cuiaba	Mato Grosso	Brazil	South America	CUI	20	20		-15.6015	-56.0979	20	0	0	Unknown
Patos de Minas	Minas Gerais	Brazil	South America	PAT	20	20		-18.5873	-46.5147	20	0	0	Unknown
Paqueta		Brazil	South America	PAQ	17	17	2017	-22.7636	-43.1084	15	2	0	Unknown
Maringa	Paraná	Brazil	South America	MAR	20	20		-23.3477	-51.9792	20	0	0	Unknown
Passo Fundo	Rio Grande do Sul	Brazil	South America	PAF	20	20		-28.2623	-52.4103	20	0	0	Unknown
El Dorado		Argentina	South America	ELD	16	16	2017	-28.5363	-59.5898	7	9	0	Larvae collected from 12 sites
Dakar_Thies		Senegal	West Africa	THI	20	13	2017 and 2018	14.7591	-16.9389	12	8	0	Eggs collected in ovitraps. No more than 2 larvae per cup sent for sequencing.
Ngoye		Senegal	West Africa	NGO	20	19	2017 and 2018	14.6397	-16.4315	10	10	0	Eggs collected in ovitraps. No more than 2 larvae per cup sent for sequencing.
Mindin		Senegal	West Africa	MIN	20	19	2017 and 2018	14.0744	-15.2832	10	10	0	Eggs collected in ovitraps. No more than 2 larvae per cup sent for sequencing.
Bantata		Senegal	West Africa	BAN	11	11	2017 and 2018	12.6757	-12.328	5	6	0	Eggs collected in ovitraps. No more than 2 larvae per cup sent for sequencing.
PK10		Senegal	West Africa	PK10	20	18	2017 and 2018	12.6097	-12.2467	10	10	0	Eggs collected in ovitraps. No more than 2 larvae per cup sent for sequencing.
Kedougou		Senegal	West Africa	KED	20	19	2017 and 2018	12.5527	-12.1766	10	10	0	Eggs collected in ovitraps. No more than 2 larvae per cup sent for sequencing.
Ouahigouya		Burkina Faso	West Africa	OUH	16	14		13.5833	-2.41667	6	10	0	The eggs have been collected using Ovitraps separated by at least 100m. If more precision it needed, Noah can provide more details on the specimens
Ouagadougou		Burkina Faso	West Africa	OUG	20	20	2017 and 2018	12.3646	-1.5339	0	20	0	Larvae collected from 4 locations, different households, different breeding sites, that may limit the possibility of relatives
Kintampo		Ghana	West Africa	KIN	19	18	2017 and 2018	8.04781	-1.73103	10	9	0	Eggs collected in ovitraps. No more than 2 larvae per cup sent for sequencing.
Boabeng Fiema		Ghana	West Africa	BOB	2	2	2017 and 2018	7.70877	-1.69737	0	2	0	Eggs collected in ovitraps. No more than 2 larvae per cup sent for sequencing.
Kumasi		Ghana	West Africa	KUM	20	20	2017 and 2018	6.67577	-1.56657	10	10	0	Eggs collected in ovitraps. No more than 2 larvae per cup sent for sequencing.
Awka		Nigeria	West Africa	AWK	19	19	2017 and 2018	6.27801	6.93884	10	9	0	Eggs collected in ovitraps. No more than 2 larvae per cup sent for sequencing.
Yaounde		Cameroon	West Africa	YAO	19	10		3.89714	11.5137	19	0	0	Collection details unknown. Adults sent for sequencing.
Libreville		Gabon	West Africa	LIV	15	13		0.416198	9.46727	7	8	0	Unknown
La Lope		Gabon	West Africa	LAL	22	19	2014	-0.44116	11.5248	4	18	0	Larvae or eggs reared to adults by collaborator
Lope Village		Gabon	West Africa	LOV	15	14	2017	-0.106656	11.6111	5	10	0	Eggs collected in ovitraps. No more than 2 larvae per cup sent for sequencing.
Franceville		Gabon	West Africa	FRV	13	12		-1.64005	13.5699	5	8	0	Eggs collected in ovitraps. No more than 2 larvae per cup sent for sequencing.
Luanda		Angola	West Africa	LUA	17	13	2016	-8.83999	13.2894	2	15	0	Collection details unknown. Adult females sent for sequencing.
Bundibugyo		Uganda	East Africa	BUN	14	5	2015	0.707613	30.0637	2	12	0	Eggs collected in ovitraps. No more than 2 larvae per cup sent for sequencing.
Kichwamba		Uganda	East Africa	KIC	11	4	2015	-0.220484	30.0981	0	11	0	Eggs collected in ovitraps. No more than 2 larvae per cup sent for sequencing.
Entebbe		Uganda	East Africa	ENT	12	9	2015	0.078	32.45	8	4	0	Eggs collected in ovitraps. No more than 2 larvae per cup sent for sequencing.
Karenga		Uganda	East Africa	KAR	3	3	2015	3.56959	33.6931	0	0	0	Eggs collected in ovitraps. No more than 2 larvae per cup sent for sequencing.
Kakamega		Kenya	East Africa	KAK	19	14	2017 and 2018	0.284163	34.7536	4	15	0	Eggs collected in ovitraps. No more than 2 larvae per cup sent for sequencing.
Virembe		Kenya	East Africa	VIR	20	10	2017 and 2018	0.242379	34.849	6	14	0	Eggs collected in ovitraps. No more than 2 larvae per cup sent for sequencing.
Ganda		Kenya	East Africa	GAN	9	8	2017 and 2018	-3.21995	40.0619	2	7	0	Eggs collected in ovitraps. No more than 2 larvae per cup sent for sequencing.
Arabuko		Kenya	East Africa	ARB	19	18	2017 and 2018	-3.31341	39.9422	4	15	0	Eggs collected in ovitraps. No more than 2 larvae per cup sent for sequencing.
Kaya Bomu		Kenya	East Africa	KAY	19	16	2017 and 2018	-3.9324	39.5962	4	15	0	Eggs collected in ovitraps. No more than 2 larvae per cup sent for sequencing.
Rabai 2009		Kenya	East Africa	RA9	16	5	2009 and 2011	-3.93573	39.5738	5	11	0	Eggs collected in ovitraps. No more than 2 larvae per cup sent for sequencing.
Rabai 2017		Kenya	East Africa	RA17	18	18	2017	-3.93573	39.5738	7	11	0	Eggs collected in ovitraps. No more than 2 larvae per cup sent for sequencing.
Kwale		Kenya	East Africa	KWA	19	19	2017 and 2018	-4.1734	39.4478	5	14	0	Eggs collected in ovitraps. No more than 2 larvae per cup sent for sequencing.
Shimba Hills		Kenya	East Africa	SHH	8	7	2017 and 2018	-4.23565	39.3977	0	8	0	Eggs collected in ovitraps. No more than 2 larvae per cup sent for sequencing.
Skukusa		South Africa	East Africa	SKU	15	3	2016	-24.9964	31.5919	6	9	0	Larvae sent for sequencing.
